# Heavy metal pollution impacts soil bacterial community structure and antimicrobial resistance at the Birmingham 35^th^ Avenue Superfund Site

**DOI:** 10.1101/2022.04.12.488090

**Authors:** Anuradha Goswami, Sarah J. Adkins-Jablonsky, Marcelo Malisano Barreto Filho, Michelle D. Schilling, Alex Dawson, Sabrina Heiser, Aisha O’Connor, Melissa Walker, Qutia Roberts, J. Jeffrey Morris

## Abstract

Heavy metals (HMs) are known to modify bacterial communities both in the laboratory and *in situ*. As a consequence, soils in HM contaminated sites like the U.S. Environmental Protection Agency (EPA) Superfund sites are predicted to have altered ecosystem functioning, with potential ramifications for the health of organisms, including humans, that live nearby. Further, several studies have shown that metal tolerant bacteria are often also resistant to antimicrobial agents (AMR), and therefore HM contaminated soils could potentially act as reservoirs that could disseminate AMR genes into human-associated pathogenic bacteria. To explore this possibility soil samples were collected from six public locations in the zip code 35207 (the home of the North Birmingham 35^th^ Avenue Superfund site) and in six public areas in a neighboring reference zip code (35214). Sequencing of the V4 region of the bacterial 16S rRNA gene revealed that elevated concentrations of HMs As, Mn, Pb, and Zn reduced microbial diversity and altered community structure within each zip code. While there was no difference between zip codes in the proportion of total culturable microbes that survived antimicrobial or metal exposure, bacterial isolates with HMR almost always also exhibited AMR. Metagenomes inferred using PICRUST2 also predicted significantly higher mean relative frequencies in 35207 for several AMR genes related to both specific and broad-spectrum AMR phenotypes. Together, these results support the hypothesis that chronic HM pollution alters soil bacterial community structure in ecologically meaningful ways and may also select for bacteria with increased potential to contribute to AMR in human bacterial disease.
