## Supplementary material for "Heavy metal pollution impacts soil bacterial community structure and antimicrobial resistance at the Birmingham 35^th^ Avenue Superfund Site": Table S1

Table S1. Illumina sequence read analysis data.
Sample ID	Area Tag	Zip code	Input Reads	Filtered Reads	% Passing	Denoised Reads	Merged Reads	% of input merged	Non-chimeric Reads	% of input non-chimeric
22	A	35207	273339	119938	43.88	112542	88100	32.23	86201	31.54
23	B	35207	359799	162989	45.3	155053	127629	35.47	123616	34.36
24	C	35207	356165	153405	43.07	145764	116674	32.76	111370	31.27
25	D	35207	323069	155562	48.15	148821	122908	38.04	120018	37.15
26	E	35207	353938	189010	53.4	181023	152082	42.97	147389	41.64
27	F	35207	248656	78826	31.7	72997	48593	19.54	47854	19.25
28	G	35214	242633	103345	42.59	96341	72445	29.86	70899	29.22
29	H	35214	179152	76448	42.67	70996	52576	29.35	51794	28.91
30	I	35214	338831	139445	41.15	132680	106931	31.56	104827	30.94
31	J	35214	163408	71657	43.85	66863	51054	31.24	50412	30.85
32	K	35214	197013	81581	41.41	76523	58285	29.58	56820	28.84
33	L	35214	177511	73398	41.35	68068	48590	27.37	48348	27.24
