## Supplementary material for "Heavy metal pollution impacts soil bacterial community structure and antimicrobial resistance at the Birmingham 35^th^ Avenue Superfund Site": Table S3

feature	axis1	p-value	axis2	p-value	axis3	p-value	length
As	-0.480384	0.111103	-0.393042	0.192379	0.393042	0.192379	0.734665
Pb	-0.363636	0.2278	-0.531469	0.075362	0.13986	0.642745	0.658977
Mn	-0.034965	0.90768	-0.622378	0.030676	0.258741	0.390811	0.674925
Zn	-0.237762	0.430364	-0.615385	0.03317	0.328671	0.275678	0.737058
OC	-0.062937	0.834652	0.062937	0.834652	0.426573	0.157132	0.43576
pH	-0.79021	0.002223	0.342657	0.255762	0.034965	0.90768	0.862014
