## Supplementary material for "Heavy metal pollution impacts soil bacterial community structure and antimicrobial resistance at the Birmingham 35^th^ Avenue Superfund Site": Table S7

ID	Description	GeneRatio	BgRatio	pvalue	p.adjust	qvalue	geneID	Count
ko02020	Two-component system	21/101	498/13223	1.28036E-10	1.01148E-08	9.02988E-09	K10912/K19641/K19666/K10002/K07810/K18346/K18347/K00413/K07813/K07667/K14982/K15012/K15011/K14986/K14981/K14983/K02658/K14979/K18866/K14980/K14987	21
ko01200	Carbon metabolism	10/101	364/13223	0.000458598	0.015784026	0.014091003	K17865/K00033/K00874/K15022/K08094/K15019/K15016/K18472/K15052/K14468	10
ko01502	Vancomycin resistance	3/101	22/13223	0.000599393	0.015784026	0.014091003	K18346/K18347/K18866	3
ko00720	Carbon fixation pathways in prokaryotes	5/101	112/13223	0.001655433	0.032694795	0.029187891	K15022/K15019/K15016/K15052/K14468	5
ko00190	Oxidative phosphorylation	6/101	219/13223	0.006623403	0.101188158	0.090334531	K03889/K00413/K00334/K05579/K05578/K05577	6
ko00550	Peptidoglycan biosynthesis	3/101	53/13223	0.007685177	0.101188158	0.090334531	K07009/K12555/K18866	3
ko02024	Quorum sensing	6/101	282/13223	0.020952237	0.226252628	0.201984358	K10912/K19666/K07813/K07667/K14982/K14983	6
ko04112	Cell cycle - Caulobacter	2/101	31/13223	0.023260979	0.226252628	0.201984358	K13582/K13585	2
ko00030	Pentose phosphate pathway	3/101	85/13223	0.027213483	0.226252628	0.201984358	K00033/K00874/K08094	3
ko00730	Thiamine metabolism	2/101	36/13223	0.030749989	0.226252628	0.201984358	K00878/K06949	2
ko02025	Biofilm formation - Pseudomonas aeruginosa	3/101	90/13223	0.03150353	0.226252628	0.201984358	K11890/K02658/K19291	3
ko00630	Glyoxylate and dicarboxylate metabolism	3/101	101/13223	0.042111222	0.277232214	0.247495781	K17865/K07246/K18472	3
ko00051	Fructose and mannose metabolism	3/101	111/13223	0.053115371	0.322778024	0.288156264	K05947/K00008/K19291	3
ko00680	Methane metabolism	4/101	195/13223	0.062209828	0.336927071	0.300787659	K16257/K12234/K15022/K08094	4
ko00740	Riboflavin metabolism	2/101	54/13223	0.063973495	0.336927071	0.300787659	K00878/K19285	2
ko03030	DNA replication	2/101	60/13223	0.076862442	0.359112137	0.320593114	K04801/K18882	2
ko00900	Terpenoid backbone biosynthesis	2/101	63/13223	0.083589441	0.359112137	0.320593114	K12503/K12506	2
ko03010	Ribosome	3/101	143/13223	0.096333311	0.359112137	0.320593114	K02904/K02954/K02910	3
ko00604	Glycosphingolipid biosynthesis - ganglio series	1/101	14/13223	0.10183221	0.359112137	0.320593114	K12373	1
ko00400	Phenylalanine, tyrosine and tryptophan biosynthesis	2/101	71/13223	0.102342674	0.359112137	0.320593114	K04517/K01609	2
ko00121	Secondary bile acid biosynthesis	1/101	15/13223	0.108699872	0.359112137	0.320593114	K00076	1
ko00531	Glycosaminoglycan degradation	1/101	15/13223	0.108699872	0.359112137	0.320593114	K12373	1
ko00603	Glycosphingolipid biosynthesis - globo and isoglobo series	1/101	15/13223	0.108699872	0.359112137	0.320593114	K12373	1
ko01230	Biosynthesis of amino acids	4/101	238/13223	0.109097358	0.359112137	0.320593114	K04517/K12339/K01609/K08094	4
ko00511	Other glycan degradation	1/101	22/13223	0.155339237	0.490871989	0.438220163	K12373	1
ko00640	Propanoate metabolism	2/101	96/13223	0.166728946	0.494855198	0.441776126	K18472/K14468	2
ko00541	O-Antigen nucleotide sugar biosynthesis	2/101	97/13223	0.169437564	0.494855198	0.441776126	K19068/K13018	2
ko00260	Glycine, serine and threonine metabolism	2/101	103/13223	0.18583898	0.494855198	0.441776126	K15783/K12235	2
ko00920	Sulfur metabolism	2/101	109/13223	0.202456997	0.494855198	0.441776126	K16953/K16951	2
ko00650	Butanoate metabolism	2/101	110/13223	0.205244014	0.494855198	0.441776126	K17865/K07246	2
ko00401	Novobiocin biosynthesis	1/101	30/13223	0.20568835	0.494855198	0.441776126	K04517	1
ko00240	Pyrimidine metabolism	2/101	111/13223	0.208035365	0.494855198	0.441776126	K09024/K09769	2
ko01501	beta-Lactam resistance	2/101	112/13223	0.210830825	0.494855198	0.441776126	K18148/K12555	2
ko00940	Phenylpropanoid biosynthesis	1/101	32/13223	0.217804079	0.494855198	0.441776126	K01904	1
ko00564	Glycerophospholipid metabolism	2/101	115/13223	0.219239645	0.494855198	0.441776126	K08591/K17104	2
ko00230	Purine metabolism	3/101	216/13223	0.228465532	0.501354917	0.447578673	K01466/K09769/K14977	3
ko00270	Cysteine and methionine metabolism	2/101	122/13223	0.238963895	0.510220207	0.455493057	K12339/K08967	2
ko01053	Biosynthesis of siderophore group nonribosomal peptides	1/101	37/13223	0.24729875	0.514121086	0.45897552	K12240	1
ko00061	Fatty acid biosynthesis	1/101	39/13223	0.258785863	0.524207261	0.467979833	K18472	1
ko00770	Pantothenate and CoA biosynthesis	1/101	44/13223	0.286749827	0.566330909	0.505585222	K06982	1
ko00513	Various types of N-glycan biosynthesis	1/101	52/13223	0.329334823	0.609703291	0.544305403	K12373	1
ko00470	D-Amino acid metabolism	1/101	53/13223	0.334477726	0.609703291	0.544305403	K12235	1
ko00520	Amino sugar and nucleotide sugar metabolism	2/101	156/13223	0.334979225	0.609703291	0.544305403	K12373/K13018	2
ko01503	Cationic antimicrobial peptide (CAMP) resistance	1/101	54/13223	0.33958158	0.609703291	0.544305403	K12962	1
ko00480	Glutathione metabolism	1/101	57/13223	0.354661764	0.62262843	0.555844168	K00033	1
ko00130	Ubiquinone and other terpenoid-quinone biosynthesis	1/101	59/13223	0.364525293	0.626032569	0.558883173	K01904	1
ko00053	Ascorbate and aldarate metabolism	1/101	62/13223	0.379041375	0.637112099	0.568774292	K03476	1
ko04260	Cardiac muscle contraction	1/101	67/13223	0.402508749	0.662462316	0.591405399	K00413	1
ko00280	Valine, leucine and isoleucine degradation	1/101	70/13223	0.416165415	0.670960567	0.598992112	K18472	1
ko04146	Peroxisome	1/101	73/13223	0.429512955	0.67211131	0.600019424	K13237	1
ko00909	Sesquiterpenoid and triterpenoid biosynthesis	1/101	74/13223	0.433894643	0.67211131	0.600019424	K12645	1
ko03018	RNA degradation	1/101	79/13223	0.455308221	0.680538584	0.607542773	K12574	1
ko01212	Fatty acid metabolism	1/101	84/13223	0.475919524	0.680538584	0.607542773	K18472	1
ko00040	Pentose and glucuronate interconversions	1/101	85/13223	0.479948151	0.680538584	0.607542773	K00008	1
ko01250	Biosynthesis of nucleotide sugars	2/101	211/13223	0.481151114	0.680538584	0.607542773	K19068/K13018	2
ko05034	Alcoholism	1/101	86/13223	0.483946114	0.680538584	0.607542773	K11418	1
ko00561	Glycerolipid metabolism	1/101	90/13223	0.499635922	0.680538584	0.607542773	K08591	1
ko04613	Neutrophil extracellular trap formation	1/101	90/13223	0.499635922	0.680538584	0.607542773	K11418	1
ko00760	Nicotinate and nicotinamide metabolism	1/101	98/13223	0.529612296	0.696919787	0.622166898	K00325	1
ko01240	Biosynthesis of cofactors	3/101	375/13223	0.549409238	0.696919787	0.622166898	K00878/K06982/K12234	3
ko00362	Benzoate degradation	1/101	106/13223	0.557809532	0.696919787	0.622166898	K01032	1
ko05111	Biofilm formation - Vibrio cholerae	1/101	106/13223	0.557809532	0.696919787	0.622166898	K10912	1
ko00330	Arginine and proline metabolism	1/101	107/13223	0.561214368	0.696919787	0.622166898	K01474	1
ko04142	Lysosome	1/101	108/13223	0.564593245	0.696919787	0.622166898	K12373	1
ko00620	Pyruvate metabolism	1/101	126/13223	0.62119043	0.747042783	0.666913611	K18472	1
ko04932	Non-alcoholic fatty liver disease	1/101	127/13223	0.624111692	0.747042783	0.666913611	K00413	1
ko00860	Porphyrin metabolism	1/101	139/13223	0.657474267	0.775230852	0.692078175	K04040	1
ko04141	Protein processing in endoplasmic reticulum	1/101	144/13223	0.670494074	0.77895635	0.69540407	K13993	1
ko05415	Diabetic cardiomyopathy	1/101	160/13223	0.708952498	0.811699237	0.724634895	K00413	1
ko05203	Viral carcinogenesis	1/101	174/13223	0.738935662	0.824444351	0.736012945	K11418	1
ko05208	Chemical carcinogenesis - reactive oxygen species	1/101	175/13223	0.740956315	0.824444351	0.736012945	K00413	1
ko04714	Thermogenesis	1/101	188/13223	0.765857451	0.840315814	0.750182006	K00413	1
ko05012	Parkinson disease	1/101	209/13223	0.801169094	0.85530214	0.763560872	K00413	1
ko05020	Prion disease	1/101	209/13223	0.801169094	0.85530214	0.763560872	K00413	1
ko05171	Coronavirus disease - COVID-19	1/101	220/13223	0.817505675	0.861105978	0.768742179	K02910	1
ko05016	Huntington disease	1/101	229/13223	0.829877709	0.86263604	0.770108124	K00413	1
ko05014	Amyotrophic lateral sclerosis	1/101	280/13223	0.885819048	0.908827335	0.811344856	K00413	1
ko05010	Alzheimer disease	1/101	300/13223	0.902389226	0.913958319	0.815925481	K00413	1
ko05022	Pathways of neurodegeneration - multiple diseases	1/101	368/13223	0.942828745	0.942828745	0.841699213	K00413	1
