## Supplementary material for "Heavy metal pollution impacts soil bacterial community structure and antimicrobial resistance at the Birmingham 35^th^ Avenue Superfund Site": Table S8

Zip Code	Site	Original Isolation	Identification	Amp	Kan	Erm	Total
35207	C	Mn	Rhizobium smilacinae strain PTYR-5	yes	yes	no	2
35214	I	Mn	Bacillus aryabhattai W22 16S ribosomal	yes	no	yes	2
35214	H	Mn	Bacillus flexus IFO15715 16S	yes	yes	no	2
35214	I	Mn	Bacillus flexus IFO15715 16S	yes	no	yes	2
35207	A	Pb	Curtobacterium ammoniigenes NBRC 101786	yes	no	no	1
35207	A	Pb	Curtobacterium oceanosedimentum ATCC 31317	yes	no	no	1
35214	L	Mn	Microbacterium oxydans DSM 20578	yes	yes	yes	3
35207	A	Mn	Paenarthrobacter nicotinovorans strain DSM 420	yes	yes	no	2
35207	F	Pb	Paenarthrobacter nicotinovorans strain DSM 420	yes	yes	no	2
35214	H	Pb	Paenarthrobacter nicotinovorans strain DSM 420	yes	yes	no	2
35214	I	Pb	Paenarthrobacter nicotinovorans strain DSM 420	yes	yes	no	2
35214	H	Pb	Paenarthrobacter nicotinovorans strain DSM 420	yes	yes	yes	3
35214	K	Pb	Paenarthrobacter nicotinovorans strain DSM 420	yes	yes	yes	3
35207	B	Pb	Paenarthrobacter nitroguajacolicus strain G2-1	yes	yes	no	2
35207	C	Pb	Paenarthrobacter nitroguajacolicus strain G2-1	yes	yes	yes	3
35214	J	Pb	Paenarthrobacter nitroguajacolicus strain G2-1	no	yes	yes	2
35214	I	Pb	Paenarthrobacter nitroguajacolicus strain G2-1	yes	yes	yes	3
35207	D	Pb	Pedobacter miscanthi RS10	yes	no	no	1
35214	K	Pb	Pedobacter panaciterrae Gsoil 042	yes	yes	yes	3
35214	L	Mn	Phyllobacterium ifriqiyense STM 370	yes	yes	yes	3
35214	K	Pb	Phyllobacterium ifriqiyense STM 370	yes	yes	yes	3
35207	D	Pb	Plantibacter auratus IAM 14817	yes	no	no	1
35207	A	Pb	Pseudarthrobacter niigatensis LC4	no	yes	no	1
35207	D	Pb	Pseudarthrobacter siccitolerans 4J27	yes	no	no	1
35207	C	Pb	Pseudarthrobacter sulfonivorans ALL	yes	yes	no	2
35207	A	Mn	Rhizobium pakistanense BN-19	no	yes	no	1
35207	B	Mn	Rhizobium rhizoryzae J3-AN59	no	no	no	0
35214	I	Mn	Rhizobium smilacinae PTYR-5	yes	no	no	1
35214	J	Mn	Rhizobium smilacinae PTYR-5	yes	no	no	1
35214	L	Pb	Rhizobium smilacinae PTYR-5	yes	no	no	1
35207	D	Mn	Rhizobium soli DS-42	yes	no	no	1
35207	D	Mn	Rhizobium soli DS-42	yes	no	no	1
35207	A	Mn	Rhodococcus degradans CCM 4446	yes	yes	no	2
35207	A	Mn	Rhodococcus degradans CCM 4446	yes	yes	no	2
35207	B	Pb	Rhodococcus degradans CCM 4446	yes	yes	yes	3
35207	D	Pb	Rhodococcus degradans CCM 4446	yes	yes	yes	3
35207	F	Pb	Rhodococcus degradans CCM 4446	yes	yes	yes	3
35214	H	Mn	Rhodococcus degradans CCM 4446	no	no	no	0
35214	I	Pb	Rhodococcus degradans CCM 4446	yes	yes	yes	3
35214	I	Pb	Rhodococcus degradans CCM 4446	yes	yes	yes	3
35214	K	Pb	Rhodococcus degradans CCM 4446	yes	yes	yes	3
35207	D	Pb	Rhodococcus fascians strain CF17	yes	no	no	1
35214	J	Pb	Sphingomonas kyungheensis THG-B283	no	no	no	0
35214	H	Pb	Streptomyces cyaneus NBRC 13346	yes	no	no	1
35207	F	Pb	Unidentified	no	yes	no	1
35214	L	Mn	Variovorax boronicumulans S	yes	yes	no	2
