## Supplementary material for "Heavy metal pollution impacts soil bacterial community structure and antimicrobial resistance at the Birmingham 35^th^ Avenue Superfund Site": Table S9

KO-id	gene	function	Group1: mean rel. freq. (%)	Group1: std. dev. (%)	Group2: mean rel. freq. (%)	Group2: std. dev. (%)	p-values	Difference between means	95.0% lower CI	95.0% upper CI
HMR
K15725	czcC	outer membrane protein, cobalt-zinc-cadmium efflux system	1.175	0.048	1.306	0.086	0.018	-1.31E-01	-0.233	-0.029
K08363	merT	mercuric ion transport protein	0.052	0.01	0.08	0.02	0.029	-2.75E-02	-0.051	-0.004
K04758	feoA	ferrous iron transport protein A	0.012778159	0.000826037	0.014166526	0.000436501	0.011311884	-0.001388367	-0.002360989	-0.000415745
K19341	nosY	Cu-processing system permease protein	0.001386565	0.000228998	0.001866028	0.000369593	0.037781104	-0.000479463	-0.000924634	-3.43E-05
K09819	ABC.MN.P	manganese/iron transport system permease protein	1.823	0.132	1.604	0.147	0.033	2.19E-01	0.022	0.416
K19609	pfeS, pirS	two-component system, OmpR family, sensor histidine kinase PfeS [EC:2.7.13.3]	0.001	0	0	0	0.037	3.00E-04	0	0.001
K19610	pfeR, pirR	two-component system, OmpR family, response regulator PfeR	0.001	0	0	0	0.037	3.00E-04	0	0.001
K19575	bmrR	MerR family transcriptional regulator, activator of bmr gene	7.13E-05	1.67E-05	1.63E-05	6.65E-06	0.000327803	5.50E-05	3.58E-05	7.43E-05
K07721	K07721	ArsR family transcriptional regulator	5.06E-05	1.97E-05	8.70E-06	8.59E-06	0.003512567	4.19E-05	1.90E-05	6.47E-05
AMR
K18344	vanRB, vanR, vanRD	two-component system, OmpR family, response regulator VanR	0.083	0.019	0.044	0.012	0.005	0.039	0.015	0.062
K18350	vanSC, vanSE, vanSG	two-component system, OmpR family, sensor histidine kinase VanS [EC:2.7.13.3]	0.129	0.031	0.073	0.015	0.009	0.056	0.019	0.092
K18349	vanRC, vanRE, vanRG	two-component system, OmpR family, response regulator VanR	0.13	0.033	0.074	0.016	0.01	0.056	0.018	0.094
K18351	vanSAc	two-component system, OmpR family, sensor histidine kinase VanS [EC:2.7.13.3]	4.799	0.353	3.977	0.449	0.01	0.821	0.248	1.395
K18345	vanSB, vanS, vanSD	two-component system, OmpR family, sensor histidine kinase VanS [EC:2.7.13.3]	0.031	0.014	0.013	0.005	0.029	0.018	0.003	0.034
K18352	vanRAc	two-component system, OmpR family, response regulator VanR	4.146	0.352	3.459	0.528	0.04	0.687	0.041	1.333
K18346	vanW	vancomycin resistance protein VanW	0.106	0.025	0.072	0.023	0.045	0.035	0.001	0.068
K18908	mepA	multidrug efflux pump	0.031	0.01	0.012	0.003	0.006	0.019	0.008	0.031
K18909	mepR	MarR family transcriptional regulator, repressor for mepA	0.017	0.007	0.004	0.002	0.007	0.012	0.005	0.02
K18131	mexR	MarR family transcriptional regulator, repressor of the mexAB-oprM multidrug resistance operon	0	0	0	0	0.043	0	0	0.001
K08170	norB, norC	MFS transporter, DHA2 family, multidrug resistance protein	0.056	0.031	0.02	0.012	0.046	0.036	0.001	0.072
K19578	bmr	MFS transporter, DHA1 family, multidrug resistance protein	0.000237367	0.000102695	7.04E-05	2.90E-05	0.013596895	0.000166984	4.92E-05	0.000284781
K08721	oprJ	outer membrane protein, multidrug efflux system	4.30E-06	1.48E-06	1.63E-06	1.45E-06	0.016195543	2.67E-06	6.10E-07	4.74E-06
K19585	oqxB	multidrug efflux pump	0.000301536	6.93E-05	0.000511086	0.000152242	0.026526408	-0.00020955	-0.000386499	-3.26E-05
K03327	TC.MATE, SLC47A, norM, mdtK, dinF	multidrug resistance protein, MATE family	0.026136553	0.001764941	0.02877725	0.001537484	0.030648056	-0.002640698	-0.004979053	-0.000302342
K07799	mdtA	membrane fusion protein, multidrug efflux system	0.008812828	0.00084712	0.011490744	0.002211147	0.042140723	-0.002677915	-0.005227019	-0.000128811
K08168	tetB	MFS transporter, DHA2 family, metal-tetracycline-proton antiporter	0.407	0.065	0.231	0.065	0.002	0.176	0.084	0.267
K18220	tetM, tetO	ribosomal protection tetracycline resistance protein	0.453	0.072	0.62	0.119	0.027	-0.167	-0.309	-0.024
K00984	aadA	streptomycin 3"-adenylyltransferase [EC:2.7.7.47]	0.071	0.022	0.028	0.007	0.007	0.043	0.017	0.069
K18591	dfrD, dhfr	dihydrofolate reductase (trimethoprim resistance protein) [EC:1.5.1.3]	0.015	0.005	0.007	0.001	0.022	0.008	0.002	0.014
K00663	aacA	aminoglycoside 6'-N-acetyltransferase [EC:2.3.1.82]	5.173	0.369	4.53	0.453	0.035	0.643	0.058	1.228
K00561	ermC, ermA	23S rRNA (adenine-N6)-dimethyltransferase [EC:2.1.1.184]	0.498	0.086	0.708	0.161	0.035	-0.209	-0.399	-0.019
K02172	blaR1	bla regulator protein blaR1	0.145	0.059	0.076	0.023	0.048	0.069	0.001	0.137
K17838	oxa	beta-lactamase class D [EC:3.5.2.6]	0.001654719	0.00013049	0.002217837	0.000446353	0.03612592	-0.000563118	-0.001075217	-5.10E-05
